# Gut barrier defects, increased intestinal innate immune response, and enhanced lipid catabolism drive lethality in *N*-glycanase 1 deficient *Drosophila*

**DOI:** 10.1101/2023.04.07.536022

**Authors:** Ashutosh Pandey, Antonio Galeone, Seung Yeop Han, Benjamin A Story, Gaia Consonni, William F Mueller, Lars M Steinmetz, Thomas Vaccari, Hamed Jafar-Nejad

## Abstract

Intestinal barrier dysfunction leads to inflammation and associated metabolic changes. However, the relative impact of infectious versus non-infectious mechanisms on animal health in the context of barrier dysfunction is not well understood. Here, we establish that loss of *Drosophila N*-glycanase 1 (Pngl) leads to gut barrier defects, which cause starvation and increased JNK activity. These defects result in Foxo overactivation, which induces a hyperactive innate immune response and lipid catabolism, thereby contributing to lethality associated with loss of *Pngl*. Notably, germ-free rearing of *Pngl* mutants did not rescue lethality. In contrast, raising *Pngl* mutants on isocaloric, fat-rich diets improved animal survival in a dosage-dependent manner. Our data indicate that Pngl functions in *Drosophila* larvae to establish the gut barrier, and that the immune and metabolic consequences of loss of *Pngl* are primarily mediated through non-infectious mechanisms.
