## Supplementary Table 1 for "Gut barrier defects, increased intestinal innate immune response, and enhanced lipid catabolism drive lethality in *N*-glycanase 1 deficient *Drosophila*"

### Sheet: Down FC>=1.5, P-value=0.01
ensembl_gene_id	gene_name	Pngl[–/–] vs Pngl[+/–]	Pngl[–/–] vs Pngl[–/–], Pngl Dp/+	Pngl[–/–] vs y w	Average
FBgn0032184	CG13135	-96.7436	-1922.67	-203.772	-741.06
FBgn0015714	Cyp6a17	-343.12	-390.729	-532.261	-422.037
FBgn0033395	Cyp4p2	-39.678	-28.5899	-211.67	-93.3128
FBgn0035915	S-Lap1	-19.7062	-73.2611	-85.7317	-59.5663
FBgn0033326	CG14743	-36.6556	-53.114	-32.4647	-40.7447
FBgn0017424	CR11538	-75.2324	-26.0076	-17.7153	-39.6518
FBgn0286723	hll	-6.58725	-35.0665	-41.6614	-27.7717
FBgn0034903	sona	-3.19765	-30.4374	-31.2391	-21.6247
FBgn0035608	blanks	-8.33973	-16.251	-35.2071	-19.9326
FBgn0000640	Fbp2	-11.6788	-18.9248	-19.7233	-16.7757
FBgn0038943	CG5391	-2.41166	-27.4388	-12.7861	-14.2122
FBgn0032235	CG5096	-15.791	-9.43207	-16.2439	-13.8223
FBgn0287184	FASN3	-3.0546	-16.3311	-18.9679	-12.7845
FBgn0263132	Cht6	-3.80831	-11.043	-21.4665	-12.1059
FBgn0004431	LysX	-2.26007	-10.7562	-20.8819	-11.2994
FBgn0031512	CG15404	-4.97186	-17.3577	-8.00876	-10.1128
FBgn0031559	CG3513	-11.4828	-12.2054	-3.02301	-8.90374
FBgn0005626	ple	-4.25331	-7.59121	-14.7451	-8.86319
FBgn0032304	CG17134	-8.17072	-6.5095	-11.4232	-8.70115
FBgn0051698	CG31698	-4.67143	-13.8116	-5.84422	-8.1091
FBgn0261584	CG42694	-4.49617	-9.6133	-9.63472	-7.91473
FBgn0053196	dpy	-3.01054	-6.23258	-14.27	-7.83771
FBgn0284247	ds	-4.30488	-6.35932	-12.6088	-7.75765
FBgn0039817	CG15553	-2.90851	-12.7111	-6.92788	-7.51584
FBgn0002569	Mal-A2	-7.87559	-3.04674	-10.6046	-7.17564
FBgn0003372	Sgs1	-3.85377	-7.34061	-9.57734	-6.92391
FBgn0001075	ft	-3.40458	-5.77544	-11.2248	-6.8016
FBgn0036181	Muc68Ca	-2.81328	-10.5282	-6.5691	-6.63686
FBgn0032280	CG17105	-4.97924	-6.11976	-8.50946	-6.53615
FBgn0039633	CG11873	-3.20293	-7.43779	-8.80308	-6.48126
FBgn0033289	CG2121	-2.20052	-8.28235	-8.91101	-6.46463
FBgn0036985	zye	-1.58854	-8.67716	-8.68187	-6.31586
FBgn0029114	Tollo	-1.86618	-6.01555	-10.9414	-6.27438
FBgn0015035	Cyp4e3	-3.31978	-12.9833	-2.07289	-6.12533
FBgn0050069	CG30069	-2.47018	-6.08849	-9.27074	-5.94313
FBgn0250754	CG42232	-2.53037	-6.32864	-8.9626	-5.94054
FBgn0052133	Ptip	-2.53348	-6.0766	-9.17701	-5.92903
FBgn0243514	eater	-2.89686	-7.44419	-7.16294	-5.83466
FBgn0051439	Muc96D	-5.63687	-4.71053	-7.06084	-5.80275
FBgn0001090	bnb	-10.1766	-2.84541	-4.35028	-5.79077
FBgn0013307	Odc1	-3.31071	-6.79149	-7.18911	-5.76377
FBgn0034715	Oatp58Db	-8.14877	-6.9218	-1.83355	-5.63471
FBgn0263762	CG43679	-3.44844	-9.83332	-3.4418	-5.57452
FBgn0035427	ckd	-2.63917	-6.94716	-6.8096	-5.46531
FBgn0033574	Spn47C	-5.72311	-6.26725	-4.33486	-5.44174
FBgn0002873	mud	-3.09841	-5.63273	-7.58139	-5.43751
FBgn0004607	zfh2	-2.39994	-5.08146	-8.76148	-5.41429
FBgn0005666	bt	-1.73828	-6.10851	-8.06839	-5.30506
FBgn0264273	Sema2b	-3.28324	-5.33754	-6.94839	-5.18972
FBgn0034470	Obp56d	-3.46571	-8.69444	-3.33151	-5.16389
FBgn0034712	CG3264	-1.67356	-7.89188	-5.7916	-5.11901
FBgn0052249	CG32249	-2.23299	-4.54431	-8.29982	-5.02571
FBgn0261836	Msp300	-1.78902	-4.88157	-8.02896	-4.89985
FBgn0032010	CG8086	-2.85294	-4.65648	-7.18071	-4.89671
FBgn0250907	Cht10	-2.38725	-6.46513	-5.83076	-4.89438
FBgn0003862	trx	-1.82271	-5.73744	-6.93317	-4.83111
FBgn0015269	Nf1	-2.17837	-5.41517	-6.75757	-4.7837
FBgn0033159	Dscam1	-1.86729	-4.09717	-8.29783	-4.7541
FBgn0039688	Kul	-2.43895	-4.79927	-6.84251	-4.69358
FBgn0263999	CG43742	-3.88267	-7.33636	-2.85862	-4.69255
FBgn0030607	dob	-3.54061	-2.51231	-7.97068	-4.67453
FBgn0262972	CR43283	-1.75755	-5.46932	-6.79485	-4.67391
FBgn0026427	Su(var)2-HP2	-1.86985	-5.02153	-7.04968	-4.64702
FBgn0031305	Iris	-2.21754	-6.49655	-5.20778	-4.64062
FBgn0036715	Cad74A	-2.73057	-4.33453	-6.84772	-4.63761
FBgn0011224	heph	-2.29143	-4.90766	-6.35012	-4.5164
FBgn0039299	CG11854	-1.76469	-9.10988	-2.53435	-4.46964
FBgn0052656	Muc11A	-1.50346	-4.68235	-7.20995	-4.46525
FBgn0011286	RyR	-1.88026	-4.96588	-6.48566	-4.44393
FBgn0037963	Cad87A	-2.57308	-4.6077	-5.94666	-4.37581
FBgn0002534	Lcp3	-1.79682	-5.50772	-5.75147	-4.352
FBgn0003435	sm	-3.34396	-4.63939	-4.95731	-4.31355
FBgn0034356	CG10924	-4.60135	-3.38302	-4.73584	-4.24007
FBgn0086906	sls	-1.90303	-4.64679	-6.08077	-4.2102
FBgn0016977	spen	-1.729	-4.30963	-6.42377	-4.15413
FBgn0261574	kug	-1.50497	-3.97232	-6.98261	-4.1533
FBgn0004595	pros	-2.07682	-3.79239	-6.57391	-4.14771
FBgn0039152	Root	-5.40055	-3.9284	-3.10659	-4.14518
FBgn0038826	Syp	-2.43009	-4.84451	-5.13323	-4.13595
FBgn0087002	apolpp	-2.92521	-4.8477	-4.49768	-4.0902
FBgn0003028	ovo	-2.52105	-4.06109	-5.66274	-4.08163
FBgn0270926	AsnS	-6.36955	-2.62949	-3.21381	-4.07095
FBgn0261509	haf	-1.71567	-4.33976	-6.05647	-4.0373
FBgn0000594	Est-P	-1.88912	-7.73282	-2.44211	-4.02135
FBgn0033774	CG12374	-5.32941	-3.77583	-2.95409	-4.01978
FBgn0004583	ex	-2.2387	-4.37729	-5.40542	-4.00714
FBgn0085194	CG34165	-2.12505	-3.7903	-6.03032	-3.98189
FBgn0262509	nrm	-1.53846	-5.06261	-5.15445	-3.91851
FBgn0266557	kis	-2.05061	-4.40294	-5.20055	-3.8847
FBgn0259211	grh	-2.08723	-4.05798	-5.43903	-3.86141
FBgn0265276	l(3)neo38	-2.11317	-4.1695	-5.2444	-3.84236
FBgn0283451	br	-2.26567	-3.7624	-5.29112	-3.77306
FBgn0050440	CG30440	-1.88792	-4.27768	-5.11732	-3.76097
FBgn0010113	hdc	-1.74947	-4.07399	-5.35837	-3.72728
FBgn0052603	CG32603	-1.79991	-3.72029	-5.54225	-3.68748
FBgn0053978	CG33978	-1.72876	-4.72054	-4.59227	-3.68052
FBgn0265487	mbl	-1.99817	-4.52593	-4.43559	-3.65323
FBgn0025740	PlexB	-1.97729	-4.11211	-4.82666	-3.63869
FBgn0261260	mgl	-1.95599	-3.35699	-5.55943	-3.62414
FBgn0011230	poe	-1.97361	-4.22602	-4.66175	-3.62046
FBgn0030097	CG12115	-4.25007	-3.0671	-3.34792	-3.55503
FBgn0053265	Muc68E	-1.51107	-3.06453	-6.07916	-3.55158
FBgn0086675	fne	-2.22814	-3.20432	-5.21583	-3.54943
FBgn0032685	CG10211	-1.87219	-3.16254	-5.57882	-3.53785
FBgn0002526	LanA	-2.21463	-3.01203	-5.30813	-3.5116
FBgn0259745	wech	-2.21766	-3.56736	-4.683	-3.48934
FBgn0053459	CG33459	-3.57556	-2.91348	-3.91659	-3.46854
FBgn0028999	nerfin-1	-1.80724	-3.81609	-4.67843	-3.43392
FBgn0033033	scaf	-2.17164	-3.29689	-4.80998	-3.42617
FBgn0259229	CG42329	-2.53939	-1.77431	-5.94161	-3.41844
FBgn0035844	CG13676	-2.0581	-4.54171	-3.64422	-3.41467
FBgn0040950	Muc26B	-2.4327	-3.60932	-4.17053	-3.40419
FBgn0034240	MESR4	-1.90873	-3.62747	-4.5931	-3.37643
FBgn0261934	dikar	-1.59655	-4.06381	-4.46719	-3.37585
FBgn0039214	puf	-2.24307	-3.19413	-4.61535	-3.35085
FBgn0024989	CG3777	-1.96824	-2.82194	-5.26079	-3.35032
FBgn0002466	sti	-2.57828	-3.15414	-4.30283	-3.34508
FBgn0039727	Vps13B	-2.38794	-3.5815	-4.03163	-3.33369
FBgn0011260	Sema2a	-2.57382	-3.37771	-4.04761	-3.33305
FBgn0011817	nmo	-1.51666	-2.91209	-5.55909	-3.32928
FBgn0020294	ko	-2.07363	-3.04649	-4.86153	-3.32722
FBgn0003366	sev	-1.95762	-4.18701	-3.79441	-3.31301
FBgn0030494	Cpr12A	-1.82101	-4.17385	-3.91938	-3.30475
FBgn0264491	how	-2.01946	-3.90046	-3.95142	-3.29045
FBgn0033731	Cpr49Ah	-2.16087	-2.24403	-5.44784	-3.28424
FBgn0035106	rno	-1.978	-3.45554	-4.41497	-3.28284
FBgn0050052	Obp49a	-2.45711	-3.66171	-3.70628	-3.27503
FBgn0037098	Wnk	-1.93442	-3.44336	-4.44697	-3.27492
FBgn0011666	msi	-2.30383	-3.31472	-4.20063	-3.27306
FBgn0261671	tweek	-1.79172	-3.24217	-4.77146	-3.26845
FBgn0033661	CG13185	-1.69343	-3.18436	-4.88344	-3.25374
FBgn0001226	Hsp27	-1.95036	-3.79039	-3.92812	-3.22296
FBgn0032136	Apoltp	-1.51283	-3.37439	-4.75829	-3.21517
FBgn0037487	thw	-1.98914	-3.28044	-4.31968	-3.19642
FBgn0003891	tud	-1.72991	-3.46339	-4.39283	-3.19538
FBgn0052311	zormin	-2.46649	-3.48137	-3.5821	-3.17665
FBgn0026869	Thd1	-1.89471	-3.80216	-3.81243	-3.16977
FBgn0035398	Cht7	-1.78126	-3.46082	-4.25888	-3.16698
FBgn0051998	CG31998	-1.92889	-3.72676	-3.80565	-3.15377
FBgn0267033	mamo	-2.69183	-3.42748	-3.2696	-3.12964
FBgn0036398	upSET	-1.59253	-3.35318	-4.39603	-3.11391
FBgn0028544	CG16884	-1.90532	-2.65248	-4.77254	-3.11011
FBgn0053554	Nipped-A	-1.68908	-3.60312	-4.02488	-3.10569
FBgn0002531	Lcp1	-1.57288	-4.48747	-3.24313	-3.10116
FBgn0002306	sas	-1.90966	-3.0624	-4.30708	-3.09305
FBgn0023479	teq	-3.5784	-2.84655	-2.84215	-3.08903
FBgn0001311	kkv	-1.89336	-3.23924	-4.09933	-3.07731
FBgn0031571	bark	-1.78912	-3.22989	-4.21232	-3.07711
FBgn0033875	CG6357	-2.97795	-3.063	-3.15533	-3.06543
FBgn0025726	unc-13	-1.62508	-2.69898	-4.82568	-3.04992
FBgn0034468	Obp56a	-3.62902	-3.51026	-1.98263	-3.04064
FBgn0085436	Not1	-1.92788	-3.50595	-3.68793	-3.04059
FBgn0038679	CG6040	-2.11613	-2.87933	-4.1153	-3.03692
FBgn0034693	CG11073	-1.60901	-3.25883	-4.2061	-3.02465
FBgn0041181	Tep3	-1.67124	-3.3134	-4.07743	-3.02069
FBgn0003396	shn	-1.86605	-3.64164	-3.54484	-3.01751
FBgn0000547	ed	-2.00682	-3.27178	-3.74497	-3.00786
FBgn0261269	conv	-2.12073	-3.34803	-3.55098	-3.00658
FBgn0031698	Ncoa6	-1.84411	-3.53396	-3.6094	-2.99582
FBgn0023215	Mnt	-2.33367	-3.16742	-3.48545	-2.99551
FBgn0029898	CG14439	-1.9726	-3.98958	-3.01391	-2.99203
FBgn0083956	CG34120	-1.789	-3.15037	-4.00157	-2.98031
FBgn0004449	Ten-m	-1.92517	-2.97591	-3.99743	-2.96617
FBgn0262160	CG9932	-1.95854	-3.68757	-3.23565	-2.96059
FBgn0004198	ct	-2.15292	-3.63637	-3.06546	-2.95158
FBgn0003373	Sgs3	-1.97527	-4.06991	-2.80295	-2.94937
FBgn0020378	Sp1	-1.99955	-2.52929	-4.28622	-2.93836
FBgn0004859	ci	-1.91574	-3.65244	-3.2216	-2.92993
FBgn0028855	CG15282	-1.65603	-3.46336	-3.64139	-2.92026
FBgn0086680	vvl	-1.83635	-2.83302	-4.06494	-2.91144
FBgn0029979	mahe	-1.70372	-3.74988	-3.2371	-2.8969
FBgn0031990	PAPLA1	-2.10343	-3.28011	-3.30117	-2.8949
FBgn0266083	ocm	-2.23785	-2.89221	-3.5519	-2.89399
FBgn0010482	l(2)01289	-1.50124	-3.30579	-3.82987	-2.87897
FBgn0259789	zld	-1.96083	-3.06777	-3.57274	-2.86711
FBgn0000541	E(bx)	-1.621	-3.18913	-3.78836	-2.86616
FBgn0032283	CG7296	-2.83698	-2.45887	-3.22632	-2.84073
FBgn0013733	shot	-1.71122	-2.87902	-3.91128	-2.83384
FBgn0037730	CG9444	-3.88478	-3.05136	-1.55388	-2.83001
FBgn0013308	Odc2	-2.26932	-2.21124	-3.97441	-2.81832
FBgn0034756	Cyp6d2	-1.96202	-4.08972	-2.3843	-2.81201
FBgn0002945	nkd	-1.77374	-2.9164	-3.73305	-2.80773
FBgn0086368	tw	-2.19257	-2.74872	-3.48093	-2.80741
FBgn0026403	Ndg	-3.68812	-1.9255	-2.78739	-2.80033
FBgn0285926	Imp	-1.51986	-3.43909	-3.43345	-2.79747
FBgn0000463	Dl	-1.84498	-2.57784	-3.96362	-2.79548
FBgn0034479	CG8654	-2.92233	-2.59571	-2.84837	-2.7888
FBgn0039709	Cad99C	-1.51335	-2.8236	-4.02654	-2.78783
FBgn0033942	Cpr51A	-2.23459	-2.95439	-3.13913	-2.77603
FBgn0004647	N	-1.80645	-2.76867	-3.74106	-2.77206
FBgn0287478	Camta	-2.02504	-3.16829	-3.08506	-2.75947
FBgn0034856	yellow-d2	-1.61597	-3.14173	-3.497	-2.75157
FBgn0002440	l(3)mbn	-1.63041	-2.88509	-3.67792	-2.73114
FBgn0000567	Eip74EF	-2.24194	-2.74546	-3.1916	-2.72633
FBgn0285925	Fas1	-1.9716	-2.5821	-3.58667	-2.71346
FBgn0045035	tefu	-1.7767	-2.70369	-3.64526	-2.70855
FBgn0051140	CG31140	-2.10438	-3.28993	-2.71058	-2.70163
FBgn0267001	Ten-a	-1.78843	-2.70714	-3.58295	-2.69284
FBgn0250871	pot	-1.82576	-2.70365	-3.53741	-2.68894
FBgn0036814	CG14073	-1.89042	-2.93332	-3.20918	-2.67764
FBgn0036746	Crtc	-1.61907	-2.99462	-3.39459	-2.66943
FBgn0005386	ash1	-1.5981	-3.14147	-3.254	-2.66452
FBgn0263352	Unr	-1.84943	-3.09565	-3.03306	-2.65938
FBgn0025455	CycT	-1.59916	-3.06101	-3.29655	-2.65224
FBgn0022770	Peritrophin-A	-1.72793	-2.90719	-3.29247	-2.64253
FBgn0262127	kibra	-1.98432	-2.86917	-3.06354	-2.63901
FBgn0014163	fax	-1.66297	-2.80697	-3.42387	-2.63127
FBgn0031872	ihog	-1.55093	-3.19308	-3.14099	-2.62833
FBgn0038007	Cyp313a3	-2.95228	-3.00076	-1.93079	-2.62794
FBgn0039482	CG14258	-2.40756	-3.61699	-1.85202	-2.62552
FBgn0035607	CG4835	-2.67033	-2.74643	-2.45978	-2.62551
FBgn0004370	Ptp10D	-1.90986	-2.74324	-3.20568	-2.61959
FBgn0025741	PlexA	-1.63091	-3.16656	-3.0495	-2.61566
FBgn0032123	Oatp30B	-3.681	-2.16725	-1.98383	-2.61069
FBgn0000157	Dll	-1.85655	-2.31012	-3.66431	-2.61033
FBgn0030102	SmydA-9	-1.92746	-2.777	-3.12299	-2.60915
FBgn0002431	hyd	-1.59192	-2.9298	-3.29537	-2.60569
FBgn0036821	CG3961	-1.99446	-3.24404	-2.53925	-2.59258
FBgn0030763	CG9782	-1.60846	-2.85823	-3.23114	-2.56594
FBgn0261823	Asx	-1.76615	-2.88029	-3.04943	-2.56529
FBgn0263995	cpo	-1.63776	-3.10369	-2.942	-2.56115
FBgn0034975	enok	-1.84758	-2.6331	-3.20093	-2.56054
FBgn0052404	Cpr65Aw	-3.22516	-1.55156	-2.87879	-2.55184
FBgn0011283	Obp28a	-2.42645	-2.80749	-2.41178	-2.54858
FBgn0027499	wde	-1.62709	-2.57005	-3.42592	-2.54102
FBgn0261396	Rpn3	-2.41858	-2.25627	-2.93343	-2.53609
FBgn0043884	mask	-1.7132	-2.77928	-3.0881	-2.52686
FBgn0026190	PH4alphaMP	-1.62857	-3.32548	-2.6107	-2.52158
FBgn0031542	CG15414	-1.95843	-3.40466	-2.19364	-2.51891
FBgn0028550	Atf3	-1.76797	-3.05452	-2.73217	-2.51822
FBgn0033636	tou	-1.58369	-2.54643	-3.40942	-2.51318
FBgn0000542	ec	-1.78937	-2.45442	-3.29227	-2.51202
FBgn0038348	AOX2	-2.39119	-2.26812	-2.84504	-2.50145
FBgn0052694	CG32694	-1.67791	-3.0892	-2.72697	-2.49803
FBgn0284408	trol	-2.00449	-2.74354	-2.74175	-2.49659
FBgn0032817	CG10631	-1.9506	-2.50008	-2.97791	-2.4762
FBgn0013765	cnn	-1.59027	-2.44578	-3.37827	-2.47144
FBgn0026206	mei-P26	-1.75431	-2.46695	-3.19256	-2.47127
FBgn0010300	brat	-1.66014	-2.47674	-3.27448	-2.47046
FBgn0052767	CG32767	-1.75944	-2.77427	-2.8652	-2.4663
FBgn0015520	nonA-l	-1.71303	-2.41094	-3.24014	-2.45471
FBgn0004646	ogre	-1.74172	-2.34497	-3.25255	-2.44642
FBgn0005631	robo1	-1.56407	-2.59674	-3.16596	-2.44226
FBgn0020521	pio	-1.70728	-2.46495	-3.14306	-2.43843
FBgn0038874	ETHR	-3.37915	-1.86288	-2.07094	-2.43765
FBgn0031981	CG7466	-1.74424	-2.63679	-2.92077	-2.43393
FBgn0034769	Obp58c	-2.5569	-2.70337	-2.03999	-2.43342
FBgn0028695	Rpn1	-2.3624	-2.31782	-2.61499	-2.43174
FBgn0038508	CG5866	-3.48946	-1.67918	-2.11593	-2.42819
FBgn0035424	CG11505	-1.86152	-2.71694	-2.66612	-2.41486
FBgn0004861	ph-p	-1.67632	-2.11368	-3.40744	-2.39915
FBgn0032216	Usp14	-2.40097	-2.21148	-2.55845	-2.3903
FBgn0003165	pum	-1.63359	-2.78607	-2.7474	-2.38902
FBgn0026577	CG8677	-1.59696	-2.43546	-3.1256	-2.38601
FBgn0021800	Reph	-1.62818	-2.67595	-2.82855	-2.37756
FBgn0015391	glu	-1.778	-2.25421	-3.09426	-2.37549
FBgn0013756	Mtor	-1.74835	-2.42699	-2.93915	-2.3715
FBgn0028692	Rpn2	-2.37275	-2.12033	-2.6103	-2.36779
FBgn0250843	Prosalpha6	-2.64064	-2.30507	-2.12119	-2.35563
FBgn0261617	nej	-1.60239	-2.56295	-2.90106	-2.35547
FBgn0033313	Cirl	-1.7719	-2.15825	-3.1329	-2.35435
FBgn0030539	CG1368	-2.17085	-2.3492	-2.52077	-2.34694
FBgn0032230	lft	-1.9249	-2.42291	-2.68182	-2.34321
FBgn0031896	CG4502	-1.86425	-2.31259	-2.852	-2.34295
FBgn0262811	CG43182	-2.58253	-2.27406	-2.13803	-2.33154
FBgn0263236	SP1029	-1.53739	-2.04677	-3.38893	-2.32436
FBgn0001225	Hsp26	-2.63413	-2.29406	-2.03373	-2.32064
FBgn0029666	CG10803	-1.61899	-2.2946	-3.0355	-2.31636
FBgn0041604	dlp	-1.67396	-2.33665	-2.91942	-2.31001
FBgn0001227	Hsp67Ba	-1.88292	-2.00534	-3.04032	-2.30953
FBgn0003048	pcx	-1.65982	-2.31867	-2.9379	-2.30547
FBgn0010051	Itp-r83A	-1.83691	-2.4358	-2.64192	-2.30488
FBgn0001083	fw	-2.02687	-2.2974	-2.58464	-2.30297
FBgn0036165	chrb	-1.80748	-2.43599	-2.66517	-2.30288
FBgn0000108	Appl	-2.04659	-2.00397	-2.84527	-2.29861
FBgn0086686	l(3)L1231	-1.62988	-2.62989	-2.62662	-2.29546
FBgn0001321	knk	-1.54494	-2.3671	-2.96505	-2.29236
FBgn0265048	cv-d	-1.64429	-2.39886	-2.82976	-2.29097
FBgn0287725	CG14438	-1.51952	-2.48765	-2.85928	-2.28882
FBgn0037176	CG14456	-2.14188	-2.5259	-2.18752	-2.2851
FBgn0036576	CG5151	-1.97038	-2.61384	-2.26478	-2.283
FBgn0032538	CG16885	-1.74703	-2.03515	-3.05404	-2.27874
FBgn0033769	CG8768	-2.19449	-1.90815	-2.73319	-2.27861
FBgn0035199	tfc	-1.99482	-2.277	-2.55912	-2.27698
FBgn0283503	Neurl4	-1.63573	-2.43341	-2.76086	-2.27667
FBgn0085427	CG34398	-1.69095	-2.27464	-2.85257	-2.27272
FBgn0034162	CG6426	-1.59925	-2.67877	-2.52087	-2.2663
FBgn0028690	Rpn5	-2.04375	-2.10861	-2.63795	-2.26343
FBgn0002543	robo2	-1.7017	-2.36769	-2.7145	-2.26129
FBgn0263705	Myo10A	-1.78825	-2.13078	-2.85971	-2.25958
FBgn0267488	Mcr	-1.55106	-2.27886	-2.90428	-2.24473
FBgn0039928	Cals	-1.7458	-2.47015	-2.51446	-2.24347
FBgn0263706	CG43658	-1.67049	-2.21734	-2.83311	-2.24031
FBgn0283479	Alp1	-2.12028	-2.52134	-2.07834	-2.23999
FBgn0260003	Dys	-1.54274	-2.4993	-2.66997	-2.23734
FBgn0026262	bip2	-1.53311	-2.39583	-2.77798	-2.23564
FBgn0029123	SoxN	-1.94115	-2.00052	-2.75837	-2.23335
FBgn0035959	CG4911	-1.84107	-2.34924	-2.50626	-2.23219
FBgn0264953	Piezo	-1.59241	-2.64132	-2.39336	-2.20903
FBgn0004197	Ser	-1.77123	-2.18275	-2.65887	-2.20428
FBgn0052062	Rbfox1	-1.66272	-2.39579	-2.55058	-2.20303
FBgn0037240	Cont	-1.55335	-2.37258	-2.65635	-2.19409
FBgn0033688	Prp8	-1.63706	-2.01004	-2.93058	-2.19256
FBgn0036365	cmb	-1.86038	-2.12475	-2.57132	-2.18548
FBgn0261394	Prosalpha3	-2.50877	-2.02435	-2.00383	-2.17898
FBgn0003044	Pcl	-1.67169	-1.91586	-2.94408	-2.17721
FBgn0259984	kuz	-1.68562	-2.42747	-2.40447	-2.17252
FBgn0262112	sro	-2.56653	-2.1642	-1.77311	-2.16795
FBgn0284220	Top2	-1.6198	-2.03003	-2.85177	-2.1672
FBgn0052479	Usp10	-1.85296	-2.1804	-2.4279	-2.15376
FBgn0261446	CG13377	-2.10996	-2.13748	-2.20945	-2.1523
FBgn0031558	CG16704	-2.69578	-2.19558	-1.56065	-2.15067
FBgn0032884	Pomp	-2.65399	-1.92599	-1.84661	-2.14219
FBgn0000273	Pka-C1	-1.74256	-2.34564	-2.3361	-2.14143
FBgn0261552	ps	-1.70754	-2.43753	-2.27694	-2.14067
FBgn0004577	Pxd	-1.51875	-2.83712	-2.0653	-2.14039
FBgn0263258	chas	-1.75154	-2.1672	-2.49964	-2.13946
FBgn0003447	sn	-1.52358	-2.11746	-2.74458	-2.12854
FBgn0014417	CG13397	-2.02017	-2.79536	-1.55254	-2.12269
FBgn0052016	4E-T	-1.67959	-2.38405	-2.29908	-2.12091
FBgn0032286	CG7300	-1.7898	-1.99267	-2.57987	-2.12078
FBgn0015283	Rpn10	-2.30198	-1.96449	-2.09225	-2.11957
FBgn0010452	trn	-1.6392	-1.99113	-2.68198	-2.10411
FBgn0028687	Rpt1	-2.31787	-2.00085	-1.98554	-2.10142
FBgn0033968	hui	-1.55042	-1.95669	-2.79516	-2.10076
FBgn0004108	Nrt	-1.68732	-1.88192	-2.72359	-2.09761
FBgn0264442	ab	-1.59495	-2.26852	-2.42663	-2.0967
FBgn0034408	sano	-1.69447	-1.79426	-2.77851	-2.08908
FBgn0011692	pav	-1.53541	-1.8432	-2.87761	-2.0854
FBgn0038053	CG18549	-1.5345	-2.57446	-2.12026	-2.0764
FBgn0013997	Nrx-IV	-1.57631	-2.16851	-2.47866	-2.07449
FBgn0023081	gek	-1.58841	-2.02011	-2.6149	-2.07447
FBgn0015625	CycB3	-1.63444	-2.10342	-2.4791	-2.07232
FBgn0024921	Tnpo	-1.54105	-2.02896	-2.64196	-2.07066
FBgn0265274	Inx3	-2.34643	-1.80573	-2.03676	-2.06297
FBgn0260400	elav	-1.54115	-2.1883	-2.43245	-2.05397
FBgn0031998	SLC5A11	-1.89567	-2.65428	-1.59009	-2.04668
FBgn0000546	EcR	-1.56858	-2.47645	-2.08624	-2.04376
FBgn0039430	CG5455	-2.82577	-1.60573	-1.69636	-2.04262
FBgn0082831	pps	-1.55891	-2.09368	-2.46009	-2.03756
FBgn0037989	ATP8B	-1.60449	-2.1375	-2.36368	-2.03523
FBgn0262739	AGO1	-1.53187	-2.30293	-2.26706	-2.03395
FBgn0033872	CG6329	-1.80658	-1.9069	-2.37957	-2.03102
FBgn0263046	CG43341	-1.85047	-2.30605	-1.93435	-2.03029
FBgn0035551	CG7465	-2.07423	-2.35502	-1.64778	-2.02568
FBgn0002643	mam	-1.65762	-2.14186	-2.26102	-2.02017
FBgn0035142	Hipk	-1.51024	-2.36271	-2.1763	-2.01642
FBgn0011606	Klp3A	-1.64168	-1.75384	-2.64648	-2.014
FBgn0035986	CG4022	-1.52186	-2.16011	-2.3212	-2.00106
FBgn0024734	PRL-1	-1.75153	-2.5736	-1.6745	-1.99988
FBgn0005677	dac	-1.69533	-1.65669	-2.61021	-1.98741
FBgn0265146	CG44215	-1.55666	-2.19104	-2.21356	-1.98709
FBgn0028622	qsm	-1.58265	-2.18451	-2.18089	-1.98268
FBgn0058263	MFS17	-2.29618	-1.86828	-1.77305	-1.97917
FBgn0028693	Rpn12	-2.26238	-1.85212	-1.82045	-1.97832
FBgn0032008	CG14277	-2.16217	-2.06757	-1.6807	-1.97015
FBgn0024957	Irp-1B	-1.85975	-1.93295	-2.11513	-1.96928
FBgn0015282	Rpt2	-2.26188	-1.81452	-1.82875	-1.96838
FBgn0003268	rod	-1.60052	-1.85535	-2.44196	-1.96594
FBgn0015380	drl	-1.53869	-1.64618	-2.71069	-1.96519
FBgn0032243	Klp31E	-1.56026	-2.21067	-2.09827	-1.9564
FBgn0004396	CrebA	-1.99956	-1.93987	-1.92656	-1.95533
FBgn0031897	CG13784	-1.50002	-2.1781	-2.18695	-1.95502
FBgn0031816	Rchy1	-1.51475	-2.53646	-1.81376	-1.95499
FBgn0036862	Gbs-76A	-2.18502	-1.89656	-1.77938	-1.95366
FBgn0032876	Cen	-1.87795	-2.05072	-1.93179	-1.95348
FBgn0262563	CG43103	-2.17715	-1.81136	-1.86086	-1.94979
FBgn0262023	CG42834	-1.77856	-2.34521	-1.72528	-1.94968
FBgn0037288	CG14661	-1.9703	-2.35243	-1.52605	-1.94959
FBgn0286813	SRPK	-1.51334	-1.90932	-2.41406	-1.94557
FBgn0250746	Prosbeta7	-2.3274	-1.83358	-1.67089	-1.94396
FBgn0031681	pgant5	-2.34404	-1.87763	-1.6079	-1.94319
FBgn0000658	fj	-1.55853	-2.02135	-2.24886	-1.94291
FBgn0020369	Rpt6	-2.14453	-1.82574	-1.85784	-1.9427
FBgn0028685	Rpt4	-2.00134	-1.9042	-1.91443	-1.93999
FBgn0032105	borr	-1.73166	-1.83998	-2.24301	-1.93822
FBgn0034657	LBR	-1.63137	-1.76874	-2.39793	-1.93268
FBgn0014343	mirr	-1.78354	-1.74156	-2.26268	-1.92926
FBgn0265778	PDZ-GEF	-1.51334	-2.09876	-2.15532	-1.92248
FBgn0037996	CG4830	-1.97039	-1.69293	-2.09604	-1.91979
FBgn0026380	Prosbeta3	-2.19174	-1.86217	-1.69683	-1.91691
FBgn0035544	CG15021	-2.16099	-2.04542	-1.52406	-1.91016
FBgn0035016	CG4612	-1.5227	-2.05266	-2.14908	-1.90815
FBgn0000557	eEF1alpha2	-1.81851	-1.62536	-2.26327	-1.90238
FBgn0033886	Rpn13	-1.99418	-1.78637	-1.91564	-1.89873
FBgn0001122	Galphao	-1.5644	-1.96584	-2.16441	-1.89822
FBgn0015371	chn	-1.86448	-1.68717	-2.11902	-1.89022
FBgn0264975	Nrg	-1.61315	-1.88443	-2.16693	-1.88817
FBgn0032495	CG16820	-2.1387	-1.97312	-1.53151	-1.88111
FBgn0266409	CG45049	-1.6137	-2.18647	-1.84038	-1.88019
FBgn0028684	Rpt5	-2.0077	-1.68062	-1.91368	-1.86733
FBgn0034229	CG4847	-1.7659	-1.60736	-2.21356	-1.86228
FBgn0032717	CG10600	-1.58481	-2.2954	-1.67923	-1.85315
FBgn0051158	Efa6	-1.53541	-1.89988	-2.10788	-1.84773
FBgn0034786	CG13531	-1.66731	-1.59725	-2.27251	-1.84569
FBgn0040373	CG3038	-1.57178	-1.93265	-2.01707	-1.8405
FBgn0286784	TER94	-2.03511	-1.78312	-1.70032	-1.83952
FBgn0003502	Btk29A	-1.5045	-2.04507	-1.96714	-1.83891
FBgn0023174	Prosbeta2	-1.94524	-1.55574	-1.99965	-1.83354
FBgn0051510	CG31510	-1.52497	-2.16784	-1.80364	-1.83215
FBgn0259212	cno	-1.5241	-1.92308	-2.04612	-1.8311
FBgn0052082	IRSp53	-1.53697	-1.68068	-2.27548	-1.83105
FBgn0015838	Vang	-1.56526	-1.80111	-2.11905	-1.82847
FBgn0261954	east	-1.60704	-1.96637	-1.90071	-1.82471
FBgn0032596	Prosbeta4	-2.12831	-1.81405	-1.53173	-1.8247
FBgn0028688	Rpn7	-2.11417	-1.68389	-1.65612	-1.81806
FBgn0040397	CG3655	-1.5527	-1.9952	-1.89803	-1.81531
FBgn0028686	Rpt3	-2.05803	-1.71812	-1.64089	-1.80568
FBgn0022710	Ac13E	-1.83792	-1.77423	-1.79344	-1.80186
FBgn0010590	Prosbeta1	-2.18598	-1.70493	-1.51233	-1.80108
FBgn0023213	eIF4G1	-1.54359	-1.96238	-1.89049	-1.79882
FBgn0025936	Eph	-1.51994	-2.07413	-1.7978	-1.79729
FBgn0264270	Sxl	-1.61432	-1.88007	-1.89279	-1.79572
FBgn0030870	CG6398	-1.526	-1.72986	-2.10249	-1.78612
FBgn0028694	Rpn11	-2.0384	-1.67788	-1.63474	-1.78367
FBgn0054056	CG34056	-1.72568	-1.59283	-2.02896	-1.78249
FBgn0028691	Rpn9	-1.93708	-1.76063	-1.64459	-1.78076
FBgn0262103	Sik3	-1.5588	-1.78374	-1.98795	-1.77683
FBgn0023175	Prosalpha7	-2.10207	-1.63674	-1.5891	-1.77597
FBgn0035290	dsb	-1.94312	-1.65126	-1.72493	-1.7731
FBgn0036773	CG13698	-1.52868	-1.68417	-2.10575	-1.77287
FBgn0002732	E(spl)malpha-BFM	-1.50909	-1.81876	-1.9545	-1.76078
FBgn0005632	faf	-1.50843	-1.93299	-1.83992	-1.76045
FBgn0039250	Mink	-1.61699	-1.7485	-1.9116	-1.75903
FBgn0030159	CG9689	-1.69188	-1.86373	-1.71676	-1.75746
FBgn0010314	Cks30A	-1.7527	-1.8397	-1.67023	-1.75421
FBgn0287720	Pen	-1.66878	-1.51781	-2.06465	-1.75041
FBgn0260959	MCPH1	-1.50904	-1.92219	-1.7616	-1.73094
FBgn0027579	mino	-1.57943	-1.56465	-2.04459	-1.72956
FBgn0002284	Prosbeta6	-2.01371	-1.59925	-1.56994	-1.72763
FBgn0028689	Rpn6	-1.84279	-1.67408	-1.66548	-1.72745
FBgn0016697	Prosalpha5	-2.05628	-1.62132	-1.50411	-1.72724
FBgn0038610	CG7675	-1.58447	-1.69636	-1.89974	-1.72686
FBgn0029134	Prosbeta5	-2.02091	-1.61331	-1.54259	-1.7256
FBgn0261385	scra	-1.54185	-1.58459	-2.04273	-1.72306
FBgn0021796	Tor	-1.586	-1.68355	-1.88225	-1.71727
FBgn0034500	CG11200	-1.83576	-1.62911	-1.67234	-1.7124
FBgn0037956	CG6959	-1.5017	-1.7034	-1.92648	-1.71053
FBgn0031759	lid	-1.61818	-1.72361	-1.77376	-1.70518
FBgn0036008	CG3408	-1.80451	-1.58678	-1.72205	-1.70445
FBgn0086134	Prosalpha2	-1.93024	-1.61979	-1.52505	-1.69169
FBgn0038577	CG12321	-1.71122	-1.79025	-1.56245	-1.68797
FBgn0039073	CG4408	-1.79796	-1.51852	-1.74653	-1.68767
FBgn0010660	Nup214	-1.50494	-1.50387	-2.04871	-1.68584
FBgn0000405	CycB	-1.52831	-1.57222	-1.93893	-1.67982
FBgn0002787	Rpn8	-1.72302	-1.60889	-1.6776	-1.66984
FBgn0003507	srp	-1.61393	-1.66526	-1.68103	-1.65341
FBgn0004598	Fur2	-1.50118	-1.60068	-1.82745	-1.6431
FBgn0004875	enc	-1.55952	-1.74647	-1.60717	-1.63772
FBgn0038535	alt	-1.55616	-1.67957	-1.64364	-1.62646
FBgn0288229	CG3164	-1.67959	-1.51041	-1.55909	-1.58303
FBgn0037760	FBXO11	-1.58717	-1.63087	-1.50283	-1.57362
FBgn0003189	r	-1.52153	-1.5697	-1.60682	-1.56602
FBgn0040230	dbo	-1.50199	-1.52469	-1.58439	-1.53702
FBgn0011481	Ssdp	-1.52751	-1.50088	-1.57591	-1.53476

### Sheet: Up FC>=1.5, P-value=0.01
ensembl_gene_id	gene_name	Pngl[–/–] vs Pngl[+/–]	Pngl[–/–] vs Pngl[–/–], Pngl Dp/+	Pngl[–/–] vs y w	Average
FBgn0083941	CG34105	39.5056	47.7159	1178.43	421.885
FBgn0034900	CG12491	39.1617	47.2965	1168.21	418.221
FBgn0039476	CG6271	284.51	18.3191	81.9586	128.263
FBgn0031032	CG14204	47.3864	273.289	8.58685	109.754
FBgn0037677	CG12951	249.789	7.01753	4.97528	87.2606
FBgn0025583	IM2	37.3547	62.3069	9.03201	36.2312
FBgn0034329	IM1	19.217	72.2203	16.0373	35.8249
FBgn0032337	AstCC	2.2815	29.3183	65.1923	32.264
FBgn0034511	GNBP-like3	27.0114	54.8379	11.1046	30.9846
FBgn0052185	edin	8.22723	48.0938	34.5767	30.2993
FBgn0261575	tobi	10.777	39.6563	39.116	29.8498
FBgn0263076	Klp54D	1.74494	13.128	68.943	27.9387
FBgn0023495	Lip3	54.6247	7.05131	21.8898	27.8552
FBgn0033999	CG8093	64.1227	5.47556	13.603	27.7337
FBgn0040736	IM3	6.71676	58.3288	11.8395	25.6283
FBgn0040104	lectin-24A	28.9956	29.0826	14.1145	24.0642
FBgn0288447	BaraA2	14.5051	8.1396	40.5576	21.0674
FBgn0053470	CG33470	14.4314	8.12178	40.5574	21.0369
FBgn0053532	lectin-37Da	3.06954	5.14706	52.0646	20.0937
FBgn0040653	IM4	8.52063	46.6578	4.85879	20.0124
FBgn0020506	Amyrel	31.8457	5.5945	17.3237	18.2546
FBgn0031033	CG14219	36.6862	9.2569	8.04368	17.9956
FBgn0264295	CG43773	10.8744	18.0811	14.7182	14.5579
FBgn0039475	CG6277	15.5235	5.65777	21.4832	14.2215
FBgn0022700	Cht4	15.8904	15.9538	9.98131	13.9418
FBgn0067905	IM14	12.7382	19.879	8.14883	13.5887
FBgn0037731	CG18542	1.53638	8.68085	30.2533	13.4902
FBgn0010044	GstD8	21.5771	6.3788	11.1568	13.0376
FBgn0010038	GstD2	13.0246	3.29899	21.4582	12.5939
FBgn0000277	CecA2	3.04322	22.6334	5.81541	10.4973
FBgn0262007	CG42825	4.89125	8.90499	14.6866	9.49428
FBgn0034480	CG16898	1.50585	2.22772	23.5273	9.08697
FBgn0053346	CG33346	2.10555	7.103	16.523	8.57719
FBgn0283461	Drs	12.2832	9.07411	4.2444	8.53389
FBgn0040733	CG15068	7.50321	9.47318	8.342	8.43947
FBgn0033355	CG13748	3.66685	7.28981	11.8037	7.58679
FBgn0000079	Amy-p	11.859	2.03534	8.03191	7.30877
FBgn0051148	Gba1a	11.299	3.46961	6.80634	7.19166
FBgn0023541	Cyp4d14	5.23835	5.34484	10.931	7.1714
FBgn0040253	Ugt86Dg	2.23681	5.67319	13.1429	7.01764
FBgn0052284	CG32284	3.19962	5.62177	11.9314	6.91761
FBgn0031747	CG9021	13.4575	5.26168	2.02322	6.91413
FBgn0040099	lectin-28C	4.99328	7.96358	6.8882	6.61502
FBgn0037126	CG14567	2.00812	11.1587	6.62856	6.59845
FBgn0039768	CG15533	7.67666	8.09358	3.74816	6.50613
FBgn0041581	AttB	2.21488	13.8847	3.32718	6.47558
FBgn0000276	CecA1	3.21557	13.3443	2.733	6.43094
FBgn0010043	GstD7	4.45413	5.58747	9.03717	6.35959
FBgn0032734	CG15169	10.5718	2.73599	5.56509	6.29095
FBgn0035806	PGRP-SD	5.02434	8.73186	4.88866	6.21495
FBgn0033204	CG2065	4.33234	2.27932	12.0178	6.20981
FBgn0033733	CG8834	6.34312	7.89865	4.34089	6.19422
FBgn0029856	CG11700	1.53974	6.44205	9.71388	5.89856
FBgn0036023	CG18179	2.32165	5.45629	9.5774	5.78511
FBgn0051089	CG31089	10.4485	2.57156	4.3227	5.78091
FBgn0032839	CG10659	4.80038	8.70983	3.7874	5.76587
FBgn0035887	Jon66Cii	1.67375	4.03998	11.4745	5.72943
FBgn0051664	CG31664	10.995	3.48049	2.46442	5.64662
FBgn0028534	CG7916	3.1872	3.51215	10.0631	5.58747
FBgn0085227	CG34198	5.67876	6.25766	4.5604	5.49894
FBgn0262722	CR43166	6.19065	3.71483	6.55709	5.48753
FBgn0036910	Cyp305a1	5.08563	4.50437	6.63693	5.40897
FBgn0032066	LManIII	3.91067	7.56713	4.2503	5.2427
FBgn0000078	Amy-d	8.95392	1.64923	4.96602	5.18972
FBgn0034160	CG5550	8.16971	3.73128	3.66687	5.18929
FBgn0002570	Mal-A1	5.64021	7.58793	1.90178	5.04331
FBgn0034317	CG14499	1.94199	11.417	1.52909	4.96271
FBgn0036806	Cyp12c1	1.5728	1.7872	11.4863	4.94878
FBgn0005660	Ets21C	3.33946	5.24996	6.24502	4.94481
FBgn0264296	CG43774	4.0745	6.31227	4.35974	4.9155
FBgn0012042	AttA	2.63401	9.24307	2.69773	4.85827
FBgn0054026	CG34026	3.44657	4.02914	6.91598	4.79723
FBgn0034582	Cht9	1.64344	5.5206	7.08936	4.75114
FBgn0028396	TotA	9.06328	1.74891	3.33424	4.71548
FBgn0010549	l(2)03659	3.43824	1.57142	9.11439	4.70801
FBgn0010385	Def	5.90383	4.18481	4.0289	4.70585
FBgn0051410	Npc2e	7.22889	1.73872	5.10414	4.69059
FBgn0033124	Tsp42Ec	4.79374	4.21043	4.83751	4.61389
FBgn0263083	CG43351	3.93782	6.11846	3.7288	4.59503
FBgn0019660	roX2	2.13671	5.14604	6.4264	4.56971
FBgn0039474	CG6283	3.56284	4.54307	5.56102	4.55564
FBgn0000565	Eip71CD	6.72077	3.25237	3.68004	4.55106
FBgn0032869	CG17470	3.72005	4.21895	5.67185	4.53695
FBgn0051789	CG31789	1.74219	5.79164	5.90041	4.47808
FBgn0053306	CG33306	4.69231	5.59801	3.03198	4.44077
FBgn0063492	GstE8	2.35866	3.54023	7.38621	4.42836
FBgn0031653	Jon25Biii	3.00648	4.53581	5.73976	4.42735
FBgn0010040	GstD4	3.60543	3.09831	6.57447	4.42607
FBgn0038530	AttD	2.76541	7.717	2.48799	4.32347
FBgn0039315	CG13658	2.58687	4.97607	5.26669	4.27654
FBgn0038595	CG7142	4.02908	2.99213	5.63828	4.21983
FBgn0265577	CR44404	1.77958	5.77317	4.89744	4.15006
FBgn0040730	CG15127	3.78288	4.94253	3.49821	4.07454
FBgn0262683	CG43153	4.22241	2.77445	5.20717	4.06801
FBgn0042206	GstD10	3.59566	3.51083	4.83199	3.9795
FBgn0053503	Cyp12d1-d	2.58042	2.29054	6.78354	3.88484
FBgn0037678	CG16749	1.96616	5.20027	4.45303	3.87315
FBgn0035743	CG15829	3.07366	5.57018	2.93872	3.86085
FBgn0039454	CG14247	2.24382	4.40583	4.76413	3.8046
FBgn0262531	CG43085	2.29169	4.46827	4.60039	3.78678
FBgn0262607	CG43133	7.47989	1.5955	2.19115	3.75551
FBgn0031580	CG15423	2.93483	3.32051	4.77847	3.67793
FBgn0042110	CG18765	2.84604	4.99025	3.15326	3.66318
FBgn0063497	GstE3	3.84355	2.85023	4.21656	3.63678
FBgn0032668	CG17681	2.41671	5.58502	2.86316	3.62163
FBgn0031533	CG2772	1.97856	4.44068	4.44118	3.62014
FBgn0001187	Hex-C	3.82749	2.36925	4.62387	3.60687
FBgn0033788	CG13323	2.73523	5.19591	2.82913	3.58676
FBgn0063495	GstE5	2.06589	3.7334	4.90748	3.56892
FBgn0033789	CG13324	2.74933	3.83822	3.94351	3.51035
FBgn0028514	CG4793	4.72853	3.19353	2.52551	3.48252
FBgn0032067	LManIV	2.09515	5.96499	2.30537	3.45517
FBgn0034490	CG9864	2.06562	3.68436	4.19653	3.3155
FBgn0039051	CG17109	2.58607	3.37864	3.8041	3.25627
FBgn0033205	CG2064	3.42355	1.99613	4.32345	3.24771
FBgn0264541	CG43920	2.20392	5.49685	1.99317	3.23131
FBgn0046878	Obp83cd	4.69417	2.15597	2.80751	3.21922
FBgn0035886	Jon66Ci	1.56083	3.25213	4.82314	3.21203
FBgn0036575	CG5157	1.67162	2.79058	5.14434	3.20218
FBgn0063491	GstE9	1.81359	2.5747	5.21059	3.19963
FBgn0262808	CG43179	1.9	4.7314	2.94555	3.19232
FBgn0040729	CG15126	2.69493	3.68537	3.19018	3.19016
FBgn0041712	yellow-d	2.38611	3.22689	3.83685	3.14995
FBgn0266431	CG45061	3.3407	3.1506	2.86772	3.11968
FBgn0028532	CG7968	2.14092	4.15344	3.04803	3.11413
FBgn0034279	CG18635	3.10505	2.06677	4.10423	3.09202
FBgn0030073	CG10962	1.64781	2.62846	4.99808	3.09145
FBgn0041184	Socs36E	2.26523	4.00504	2.95348	3.07458
FBgn0031929	CG18585	2.61812	3.01979	3.53826	3.05872
FBgn0010042	GstD6	2.57134	3.32478	3.2136	3.03657
FBgn0031579	CG15422	2.26745	3.37126	3.45461	3.03111
FBgn0051463	CG31463	1.97117	3.97518	3.06643	3.00426
FBgn0051216	Naam	2.82658	2.96748	3.17217	2.98874
FBgn0037230	CG9780	5.13368	2.2761	1.53225	2.98068
FBgn0038353	CG5399	2.41394	2.83531	3.60538	2.95154
FBgn0050489	Cyp12d1-p	2.23431	2.03985	4.55371	2.94262
FBgn0086450	su(r)	1.71194	4.45012	2.64966	2.93724
FBgn0032068	LManV	1.9226	4.10905	2.74722	2.92629
FBgn0050339	CG30339	2.10384	3.61328	3.04766	2.92159
FBgn0033787	CG13321	2.39087	3.32419	2.9968	2.90395
FBgn0034588	CG9394	2.19997	3.56377	2.91081	2.89152
FBgn0063493	GstE7	1.7895	2.6162	4.23529	2.88033
FBgn0032069	LManVI	2.5639	3.66531	2.35633	2.86185
FBgn0050360	Mal-A6	1.9426	4.06272	2.52489	2.8434
FBgn0031906	CG5160	3.62485	2.21771	2.64328	2.82861
FBgn0029827	CG6048	2.64103	3.23733	2.56906	2.81581
FBgn0053469	CG33469	2.72215	2.74664	2.9656	2.81146
FBgn0063494	GstE6	2.44213	2.67079	3.32117	2.81136
FBgn0034247	CG6484	2.41233	2.39267	3.59075	2.79858
FBgn0038257	smp-30	1.88714	2.87539	3.61266	2.79173
FBgn0019661	roX1	2.25058	2.29471	3.77332	2.77287
FBgn0036419	CG13482	2.42999	2.13066	3.70985	2.75683
FBgn0030929	CG15043	2.07681	3.46508	2.723	2.75496
FBgn0039681	CG7582	2.15206	4.34838	1.76377	2.75474
FBgn0261393	alpha-Est5	1.61884	2.75616	3.87923	2.75141
FBgn0025692	Lfg	2.24311	2.70345	3.29607	2.74755
FBgn0035904	GstO3	2.37744	2.21063	3.63263	2.74023
FBgn0039774	CDase	2.45053	3.41956	2.286	2.7187
FBgn0037714	CG9396	1.52381	3.14432	3.48263	2.71692
FBgn0038784	CG4362	1.58375	1.67474	4.89194	2.71681
FBgn0031904	CG5149	2.53628	2.61098	2.99352	2.71359
FBgn0040363	CG11384	3.19536	2.19022	2.70576	2.69711
FBgn0052574	Twdlalpha	3.22301	2.1329	2.72006	2.69199
FBgn0030593	CG9512	1.94246	4.12623	2.00437	2.69102
FBgn0046114	Gclm	1.61152	2.83309	3.62388	2.6895
FBgn0040723	CG5011	2.29199	2.61629	3.15811	2.6888
FBgn0067102	GlcT-1	2.35981	2.50552	3.16854	2.67795
FBgn0037562	CG11671	1.58446	2.52781	3.90254	2.6716
FBgn0262587	CG43124	1.97943	2.98187	3.03684	2.66605
FBgn0039107	CG10300	1.72955	3.16558	3.07513	2.65675
FBgn0036024	CG18180	2.51606	2.84102	2.60211	2.65306
FBgn0030098	CG12057	2.08254	2.31161	3.55216	2.64877
FBgn0038873	CG5892	1.74523	3.34959	2.77485	2.62322
FBgn0039102	SPE	2.22362	3.62981	2.00421	2.61921
FBgn0030932	Ggt-1	2.11413	1.91047	3.75325	2.59262
FBgn0030509	CG11162	1.74126	3.11011	2.87876	2.57671
FBgn0000473	Cyp6a2	3.92763	1.57823	2.21032	2.57206
FBgn0010226	GstS1	2.31531	2.73658	2.64935	2.56708
FBgn0085345	CG34316	1.58474	3.05661	3.01728	2.55288
FBgn0034294	Muc55B	1.5594	2.79467	3.30139	2.55182
FBgn0035360	CG1246	2.6013	2.59604	2.42514	2.54083
FBgn0051087	CG31087	1.92935	2.65313	3.00817	2.53021
FBgn0032140	CG13117	2.51466	2.12992	2.93822	2.5276
FBgn0034289	CG10910	2.34787	2.80429	2.41939	2.52385
FBgn0034605	CG15661	2.86509	1.80414	2.90212	2.52378
FBgn0038652	CG7720	1.77649	3.11618	2.66335	2.51867
FBgn0037174	CG14457	1.5314	2.09375	3.92931	2.51815
FBgn0052368	CG32368	1.6284	2.04885	3.86317	2.51347
FBgn0027556	CG4928	2.05379	2.15219	3.3295	2.51183
FBgn0043578	PGRP-SB1	1.74708	4.2531	1.50545	2.50188
FBgn0038852	HHEX	2.8899	2.15392	2.43372	2.49251
FBgn0002578	Kaz-m1	1.74546	2.30188	3.41793	2.48842
FBgn0038416	CG17930	2.86497	2.49717	2.08964	2.48393
FBgn0031249	CG11911	1.54254	3.58932	2.31547	2.48245
FBgn0037354	CG12171	1.58655	1.78561	4.07225	2.48147
FBgn0031860	CG11236	1.64162	3.45222	2.348	2.48061
FBgn0037166	CG11426	3.036	1.88703	2.51828	2.48044
FBgn0039869	CG1890	1.94213	2.42558	3.04693	2.47155
FBgn0085317	CG34288	1.67561	2.13102	3.59997	2.46887
FBgn0037850	CG14695	2.64119	1.9618	2.80271	2.46857
FBgn0030407	CG2543	1.79345	2.50737	3.07257	2.45779
FBgn0037788	CG3940	1.56035	2.68386	3.1174	2.45387
FBgn0033926	Arc1	1.88526	3.7729	1.69707	2.45175
FBgn0039154	Npc2f	1.53281	2.91094	2.86743	2.43706
FBgn0051446	CG31446	2.34827	2.02116	2.9118	2.42708
FBgn0261675	Npc1b	2.24212	1.71242	3.3129	2.42248
FBgn0036469	CG18649	1.9259	1.72363	3.61551	2.42168
FBgn0050160	CG30160	2.36943	2.90918	1.95628	2.41163
FBgn0052053	CG32053	1.98164	2.53479	2.71828	2.41157
FBgn0263080	CG43348	2.67095	2.27544	2.28824	2.41154
FBgn0042086	Tsp42Eb	2.36942	2.90889	1.95575	2.41135
FBgn0004228	mex1	2.27616	2.63727	2.30264	2.40536
FBgn0265186	CG44251	2.3617	2.44507	2.38885	2.39854
FBgn0029766	CG15784	3.3905	1.60574	2.16827	2.38817
FBgn0044872	FucTC	2.31853	2.46043	2.36842	2.38246
FBgn0260430	CG42525	2.10331	1.62738	3.38567	2.37212
FBgn0038414	CG6901	2.17749	2.81571	2.10597	2.36639
FBgn0033423	CG1809	1.66834	2.88377	2.42707	2.32639
FBgn0039486	caix	2.06068	2.6248	2.26932	2.31826
FBgn0031865	Nha1	2.13103	2.04899	2.75003	2.31002
FBgn0030347	CG15739	1.95554	1.95334	2.99378	2.30089
FBgn0262794	CG43175	2.30955	2.16302	2.4211	2.29789
FBgn0266430	CG45060	2.1754	1.87729	2.7751	2.27593
FBgn0032022	CG14275	2.26846	2.68368	1.8709	2.27434
FBgn0033853	CG6145	2.54911	1.57529	2.69507	2.27316
FBgn0035583	CG13704	2.28348	2.08036	2.44782	2.27055
FBgn0032782	Rab9	1.95972	2.23131	2.59963	2.26355
FBgn0265185	CG44250	1.80936	2.56466	2.38745	2.25382
FBgn0035975	PGRP-LA	2.34375	2.4452	1.93593	2.24163
FBgn0038243	CG8066	1.60113	2.31524	2.80167	2.23934
FBgn0036950	CG6996	1.71284	2.66731	2.32575	2.2353
FBgn0042173	CG18853	1.85574	1.83144	3.00761	2.2316
FBgn0024361	Tsp2A	2.11328	2.10068	2.46454	2.22617
FBgn0050082	CG30082	1.99041	1.92741	2.75083	2.22288
FBgn0038020	GstD9	1.93735	1.63324	3.09246	2.22102
FBgn0032614	CG13284	2.60024	1.74626	2.29836	2.21495
FBgn0051288	CG31288	2.15129	1.74413	2.7486	2.21468
FBgn0037974	CG12224	2.01176	2.44817	2.17282	2.21092
FBgn0032253	LManI	2.14669	1.82112	2.64513	2.20431
FBgn0036713	Mip	1.63177	2.5506	2.4274	2.20325
FBgn0267408	AOX1	2.33079	2.13738	2.14069	2.20295
FBgn0040262	Ugt36Ba	1.86843	1.89849	2.84002	2.20232
FBgn0033826	CG4734	1.84934	1.90777	2.82724	2.19478
FBgn0031184	CG14615	1.93872	1.73472	2.90789	2.19378
FBgn0035589	CHMP2B	1.68632	2.12045	2.77372	2.1935
FBgn0259101	CG42249	1.88271	1.74027	2.9527	2.19189
FBgn0030234	CG15211	1.72917	2.02765	2.81289	2.1899
FBgn0051324	CG31324	2.20143	2.14198	2.21519	2.1862
FBgn0051414	Gba1b	3.15149	1.82821	1.5747	2.1848
FBgn0000566	Eip55E	2.36625	1.82954	2.35454	2.18344
FBgn0032451	spict	1.60612	1.78852	3.14396	2.17953
FBgn0038455	CG14907	1.73348	1.62025	3.16696	2.17356
FBgn0050108	CG30108	2.01614	2.06789	2.41248	2.1655
FBgn0032670	CG5783	2.14953	2.83447	1.51155	2.16518
FBgn0028737	eEF1beta	1.64875	2.09418	2.71663	2.15319
FBgn0030218	CG1628	2.12484	2.28552	2.0377	2.14935
FBgn0052850	CG32850	1.70728	2.17337	2.54556	2.14207
FBgn0001961	Arpc1	1.63879	2.15183	2.61881	2.13648
FBgn0034225	veil	1.91155	2.32003	2.1738	2.13513
FBgn0037936	CG6908	2.98942	1.7765	1.62413	2.13002
FBgn0032402	CG14945	2.56447	1.62047	2.18535	2.12343
FBgn0027611	LManII	1.57669	1.83831	2.94503	2.12001
FBgn0038972	CG7054	1.78269	1.56086	3.01031	2.11795
FBgn0024238	Fim	1.91307	2.03	2.40137	2.11481
FBgn0036501	CG7272	1.88853	1.91853	2.51143	2.10617
FBgn0036949	CG7290	1.71844	2.19817	2.4003	2.10564
FBgn0030774	spheroide	1.61594	2.05829	2.6424	2.10554
FBgn0032449	CG17036	2.02044	1.80956	2.46074	2.09691
FBgn0032048	Dh31	1.86672	2.16932	2.23607	2.0907
FBgn0265137	Spn42Da	1.89742	2.48162	1.87074	2.08326
FBgn0038481	CG17475	1.52396	1.94962	2.73892	2.07083
FBgn0040850	CG15210	2.17002	1.85152	2.18051	2.06735
FBgn0033138	Tsp42Eq	1.66303	2.06113	2.45438	2.05951
FBgn0263456	nwk	1.61018	1.98664	2.56194	2.05292
FBgn0017414	cag	1.63701	1.74293	2.7711	2.05035
FBgn0038734	CG11453	1.58775	2.12624	2.43652	2.05017
FBgn0038763	PIG-L	1.66874	1.87289	2.60061	2.04741
FBgn0025628	CG4199	1.92233	1.96636	2.25331	2.04733
FBgn0014396	tim	1.74577	2.62971	1.74578	2.04042
FBgn0036220	CG5897	1.57781	2.46946	2.05769	2.03499
FBgn0053107	CG33107	2.05801	1.75485	2.279	2.03062
FBgn0034495	CG11788	1.63309	2.36959	2.08195	2.02821
FBgn0050424	CG30424	1.86522	2.00123	2.20947	2.02531
FBgn0038830	CG17272	1.51329	2.16154	2.39579	2.02354
FBgn0036945	Ssk	1.76478	2.13153	2.16886	2.02173
FBgn0052407	CG32407	1.58667	1.72351	2.73605	2.01541
FBgn0032135	GlcAT-S	2.10491	1.96322	1.97415	2.01409
FBgn0027106	Inx7	1.55396	2.06904	2.4185	2.01383
FBgn0040212	Dhap-at	1.5376	2.19719	2.30652	2.01377
FBgn0030993	Mec2	1.69066	2.19893	2.14924	2.01294
FBgn0027334	l(1)G0004	1.67353	1.97931	2.3842	2.01235
FBgn0034291	CG5770	1.94317	2.27408	1.81977	2.01234
FBgn0032787	CG10195	1.97739	2.23052	1.81469	2.00753
FBgn0015351	CG14906	1.99386	2.39667	1.6252	2.00524
FBgn0029828	CG6067	1.75206	2.511	1.74693	2.00333
FBgn0042103	CG18746	1.91467	2.00708	2.08689	2.00288
FBgn0011834	Ser6	1.62505	2.02573	2.34412	1.9983
FBgn0010531	Ccs	1.56237	1.76601	2.66403	1.99747
FBgn0263241	Mocs1	2.10726	1.72744	2.15694	1.99721
FBgn0039818	CG11318	2.09558	2.11547	1.77682	1.99596
FBgn0024491	Bin1	1.60671	2.31772	2.05849	1.99431
FBgn0050502	fa2h	2.24333	1.798	1.93737	1.9929
FBgn0028983	Spn55B	1.64313	1.84688	2.48589	1.99197
FBgn0033139	Tsp42Er	1.79907	2.075	2.09517	1.98975
FBgn0038865	cDIP	2.06657	1.94157	1.95984	1.98933
FBgn0039323	CG10559	2.02376	1.91267	2.03078	1.98907
FBgn0041630	Hexo1	1.85397	2.54631	1.56538	1.98855
FBgn0031321	Tgt	1.57182	1.87621	2.50787	1.9853
FBgn0037899	RpL24-like	2.03923	1.85554	2.05368	1.98281
FBgn0085257	CG34228	1.86763	1.92262	2.14852	1.97959
FBgn0001089	Gal	1.99728	2.12748	1.81153	1.97876
FBgn0037637	IscU	2.00745	1.88857	2.03676	1.97759
FBgn0264776	CG44014	1.54577	2.81579	1.55512	1.97223
FBgn0038475	Keap1	2.20237	1.97913	1.69214	1.95788
FBgn0028473	Non1	2.11914	1.95457	1.79767	1.95713
FBgn0259705	CG42359	1.65015	1.89213	2.3182	1.95349
FBgn0033502	CG12910	1.87135	1.92705	2.05879	1.9524
FBgn0053116	CG33116	2.20292	1.74556	1.89797	1.94882
FBgn0032810	CG13077	2.25005	2.03427	1.55881	1.94771
FBgn0031267	Ipk2	1.72716	1.91934	2.18257	1.94302
FBgn0260748	CG5004	1.84013	1.82796	2.15296	1.94035
FBgn0032818	CG10628	1.90848	1.9333	1.97532	1.93903
FBgn0003890	betaTub97EF	1.87504	1.86717	2.05051	1.93091
FBgn0024556	mEFTu1	1.56421	2.02542	2.19702	1.92888
FBgn0031141	CG1304	1.54455	1.99602	2.23275	1.92444
FBgn0050272	MFS1	2.0501	1.84092	1.87556	1.92219
FBgn0032603	CG17928	1.61769	1.86802	2.26791	1.91788
FBgn0046302	CG10650	1.967	1.9844	1.80067	1.91736
FBgn0002593	RpLP1	1.57315	1.87051	2.3004	1.91469
FBgn0030300	Sk1	2.11488	1.66612	1.96277	1.91459
FBgn0001257	ImpL2	2.06931	1.59709	2.07675	1.91439
FBgn0284254	Impbeta11	1.71607	1.99449	2.02814	1.9129
FBgn0085424	nub	1.89232	2.09495	1.74696	1.91141
FBgn0028894	GMF	1.67993	1.95848	2.08372	1.90738
FBgn0029507	Tsp42Ed	1.71293	1.99518	2.0063	1.9048
FBgn0036321	CG14120	1.72201	1.74988	2.24218	1.90469
FBgn0035431	CG14968	1.64507	2.01477	2.05289	1.90424
FBgn0036766	CG5506	1.68246	1.9953	2.0309	1.90289
FBgn0000318	cl	1.50498	1.89685	2.30522	1.90235
FBgn0052281	CG32281	1.62528	1.85197	2.22762	1.90163
FBgn0033177	CG11141	1.72221	1.91929	2.05326	1.89825
FBgn0015582	dare	1.53137	1.92931	2.23264	1.89778
FBgn0036199	Bmcp	1.55912	2.26141	1.85993	1.89349
FBgn0037065	CG12974	1.86264	1.91347	1.89719	1.8911
FBgn0043470	lambdaTry	1.69382	2.36139	1.60695	1.88739
FBgn0040551	CG11686	1.73004	1.86743	2.06378	1.88708
FBgn0023527	CG3071	1.53865	2.11997	1.98798	1.8822
FBgn0042102	CG18745	1.54981	1.99489	2.09335	1.87935
FBgn0033266	Socs44A	1.53543	1.80507	2.27492	1.87181
FBgn0052054	CG32054	1.95646	2.04988	1.60886	1.87173
FBgn0039045	CG17119	1.5534	1.80643	2.25147	1.87043
FBgn0036316	CG10960	2.0099	1.98473	1.60852	1.86772
FBgn0260960	Baldspot	1.88215	1.64918	2.06776	1.86637
FBgn0042179	CG18869	1.67155	1.87676	2.02681	1.85837
FBgn0026576	CG5991	1.68307	1.68807	2.19535	1.8555
FBgn0033229	CG12822	1.63281	1.69815	2.23233	1.85443
FBgn0086447	l(2)37Cg	1.72085	1.80875	2.01521	1.84827
FBgn0038613	Vha100-4	1.88634	1.64081	2.01116	1.8461
FBgn0032029	CG17292	1.59031	1.88476	2.05328	1.84278
FBgn0035444	CG12012	1.6639	1.64523	2.21802	1.84238
FBgn0031244	CG11601	1.99882	1.57552	1.95272	1.84235
FBgn0002524	lace	1.60999	1.85791	2.05432	1.84074
FBgn0024846	p38b	1.56034	1.76418	2.19231	1.83895
FBgn0243512	puc	1.74113	1.70327	2.06656	1.83699
FBgn0015036	Cyp4ae1	1.69733	2.18689	1.6267	1.83697
FBgn0026760	Tehao	1.71811	1.52948	2.25227	1.83329
FBgn0037517	CG10086	1.89274	1.93651	1.66788	1.83238
FBgn0034602	Lapsyn	1.79788	1.90026	1.79349	1.83055
FBgn0015240	Hr96	1.55785	1.65264	2.28105	1.83051
FBgn0038369	Arpc3A	1.54314	1.96222	1.97331	1.82622
FBgn0029502	COQ7	1.51509	1.61392	2.34909	1.82603
FBgn0263510	nclb	1.67252	2.02452	1.76657	1.8212
FBgn0032074	Tsp29Fa	1.72823	1.78803	1.94181	1.81936
FBgn0038869	Smyd5	1.59881	1.99938	1.85644	1.81821
FBgn0027082	ProRS-m	1.6332	1.75631	2.06161	1.81704
FBgn0028703	Nhe3	1.84615	1.69353	1.89981	1.81317
FBgn0036366	CG10133	1.56906	1.95722	1.90979	1.81202
FBgn0041582	tamo	1.59217	1.69151	2.14801	1.81056
FBgn0086532	Spt-I	1.85914	1.88173	1.68302	1.80796
FBgn0035392	CG1271	1.89215	1.83688	1.6908	1.80661
FBgn0265190	PIG-S	1.5575	1.7468	2.11494	1.80641
FBgn0035040	CG4741	1.79096	1.88268	1.74172	1.80512
FBgn0024980	Syx4	1.62605	1.96695	1.81984	1.80428
FBgn0039886	CG2003	1.90548	1.55293	1.94067	1.79969
FBgn0042105	CG18748	1.50225	1.96481	1.92641	1.79782
FBgn0031413	CG9967	1.75429	1.92352	1.7149	1.79757
FBgn0038302	CG4210	1.72813	1.71554	1.94617	1.79661
FBgn0036341	Syx13	1.53022	1.75408	2.10381	1.79604
FBgn0034909	CG4797	1.58924	1.75208	2.04162	1.79431
FBgn0035043	CG4781	1.69084	1.95144	1.73949	1.79392
FBgn0050493	CG30493	1.59205	1.74926	2.03713	1.79281
FBgn0035896	CG6983	1.95411	1.78247	1.64143	1.79267
FBgn0011272	RpL13	1.50624	1.91647	1.95142	1.79138
FBgn0031000	Muc18B	1.51742	1.89022	1.95982	1.78916
FBgn0037341	CG12746	1.64763	1.663	2.05501	1.78855
FBgn0035044	CG3663	1.73333	1.82838	1.78228	1.78133
FBgn0025456	CREG	1.76703	1.99006	1.56731	1.7748
FBgn0010409	RpL18A	1.64647	1.87871	1.79487	1.77335
FBgn0001941	ifc	1.55503	1.72228	2.0406	1.77264
FBgn0034276	Sardh	1.70683	1.6116	1.99611	1.77151
FBgn0029897	RpL17	1.5108	1.95057	1.85034	1.77057
FBgn0004404	RpS14b	1.50059	1.83728	1.96837	1.76875
FBgn0052412	QC	1.63487	2.04774	1.62306	1.76856
FBgn0032744	Ttc19	1.69266	1.57789	2.02794	1.76616
FBgn0032138	CG4364	1.75341	1.74906	1.7866	1.76302
FBgn0001291	Jra	1.54578	1.70377	2.03377	1.76111
FBgn0027844	CAH1	1.57691	1.97258	1.71916	1.75622
FBgn0283525	l(2)10685	1.63086	1.94629	1.68959	1.75558
FBgn0003517	sta	1.50661	1.88848	1.87095	1.75535
FBgn0036752	Adgf-A	1.576	1.94736	1.72121	1.74819
FBgn0033051	Strica	1.67028	1.69876	1.87172	1.74692
FBgn0050456	CG30456	1.71889	1.55077	1.96955	1.7464
FBgn0031263	Tspo	1.71549	1.62412	1.88499	1.74153
FBgn0038533	CG7523	1.80685	1.70438	1.70758	1.7396
FBgn0026718	fu12	1.74712	1.86817	1.59714	1.73748
FBgn0051431	CG31431	1.81766	1.71857	1.66457	1.7336
FBgn0010504	kermit	1.50567	1.75916	1.93006	1.73163
FBgn0031060	CG14231	1.60131	1.78116	1.8095	1.73066
FBgn0003514	sqh	1.53588	1.81149	1.82715	1.72484
FBgn0261597	RpS26	1.50244	1.80767	1.85975	1.72329
FBgn0028476	Usp1	1.73948	1.56188	1.86344	1.7216
FBgn0034045	CG8249	1.62164	1.62992	1.91043	1.72066
FBgn0033720	CG13160	1.58142	1.56505	1.99831	1.71493
FBgn0039109	CG10365	1.55419	1.83363	1.74579	1.7112
FBgn0011554	etaTry	1.52134	2.05863	1.54239	1.70746
FBgn0028552	gammaSnap1	1.52	1.64548	1.9502	1.70523
FBgn0031450	Hrs	1.67595	1.78359	1.64307	1.70087
FBgn0031702	fusl	1.53817	1.63909	1.92206	1.69977
FBgn0011769	Fdx1	1.79629	1.63397	1.65811	1.69612
FBgn0261592	RpS6	1.50521	1.77505	1.79382	1.69136
FBgn0033808	CG4627	1.7258	1.75115	1.59655	1.69116
FBgn0001987	Gli	1.53515	1.72151	1.79062	1.68243
FBgn0036237	viaf	1.54704	1.76709	1.72247	1.67887
FBgn0034761	CG4250	1.80486	1.6116	1.58733	1.66793
FBgn0040759	CG13177	1.67409	1.62736	1.6902	1.66388
FBgn0033471	CG12134	1.65618	1.68062	1.64794	1.66158
FBgn0030460	CG2453	1.50054	1.61629	1.84874	1.65519
FBgn0027569	cert	1.56555	1.60465	1.79091	1.6537
FBgn0014026	RpL7A	1.52677	1.78649	1.63599	1.64975
FBgn0026619	Taz	1.67294	1.76918	1.50101	1.64771
FBgn0027493	AdSS	1.62682	1.58441	1.68363	1.63162
FBgn0001565	Hlc	1.76957	1.61484	1.5101	1.6315
FBgn0032824	CG13962	1.5386	1.52804	1.81125	1.62596
FBgn0030318	rho-4	1.55718	1.57722	1.69485	1.60975
FBgn0264979	CG4267	1.5818	1.55708	1.67466	1.60452
FBgn0030048	CG12112	1.69364	1.5372	1.56509	1.59865
FBgn0052278	CG32278	1.52225	1.64113	1.623	1.59546
FBgn0035854	CG8005	1.50423	1.63463	1.63031	1.58972
FBgn0035541	CG15019	1.53011	1.64102	1.5722	1.58111
FBgn0041205	key	1.53298	1.6176	1.55591	1.56883
FBgn0035611	CG13285	1.61351	1.50349	1.57048	1.56249
FBgn0035849	ERR	1.56863	1.5232	1.53486	1.54223
FBgn0013771	Cyp6a9	1.50831	1.56137	1.54759	1.53909
